# The SPARC complex defines RNAPII promoters in *Trypanosoma brucei*

**DOI:** 10.1101/2022.07.14.499694

**Authors:** Desislava P. Staneva, Stefan Bresson, Tatsiana Auchynnikava, Christos Spanos, Juri Rappsilber, A. Arockia Jeyaprakash, David Tollervey, Keith R. Matthews, Robin C. Allshire

**Affiliations:** Wellcome Centre for Cell Biology and Institute of Cell Biology, School of Biological Sciences, University of Edinburgh. Edinburgh EH9 3BF, Scotland, UK; Institute of Immunology and Infection Biology, School of Biological Sciences, University of Edinburgh, Edinburgh EH9 3JT, Scotland, UK; Institute of Biotechnology, Technische Universität, Gustav-Meyer-Allee 25, 13355 Berlin, Germany; The Francis Crick Institute, 1 Midland Road, London NW1 1AT, UK

**Author notes:** Co-corresponding authors: Keith Matthews, Robin Allshire.

## Abstract

Kinetoplastids are a highly divergent lineage of eukaryotes with unusual mechanisms for regulating gene expression. We previously surveyed 65 putative chromatin factors in the kinetoplastid *Trypanosoma brucei*. Our analyses revealed that the predicted histone methyltransferase SET27 and the Chromodomain protein CRD1 are tightly concentrated at RNAPII transcription start regions (TSRs). Here we report that SET27 and CRD1, together with four previously uncharacterized constituents, form the SET27 promoter-associated regulatory complex (SPARC), which is specifically enriched at TSRs. SET27 loss leads to aberrant RNAPII recruitment to promoter sites, accumulation of polyadenylated transcripts upstream of normal transcription start sites, and conversion of some normally unidirectional promoters to bidirectional promoters. Transcriptome analysis in the absence of SET27 revealed upregulated mRNA expression in the vicinity of SPARC peaks within the main body of chromosomes in addition to derepression of genes encoding variant surface glycoproteins (VSGs) located in subtelomeric regions. These analyses uncover a novel chromatin-associated complex required to establish accurate promoter position and directionality.
