## Supplemental Table S2 for "The SPARC complex defines RNAPII promoters in *Trypanosoma brucei*"

### Sheet: Shared interactors
Supplemental Table S2. Shared and unique interactors of affinity selected YFP-tagged proteins in BF T. brucei
Shared between SET27, CRD1, CSD1, PBP1 and PWWP1
UniProt ID	TriTryp ID	Description
Q38BC1	Tb927.10.4800	J binding protein 3 (JBP3)
Shared between SET27, CRD1, CSD1 and PBP1
UniProt ID	TriTryp ID	Description
Q57W25	Tb927.5.800	casein kinase I, isoform 2
Shared between SET27, CRD1, CSD1 and JBP2
UniProt ID	TriTryp ID	Description
Q38BS4	Tb927.10.3220	nucleolar protein
Shared between SET27, PHD6 and PWWP1
UniProt ID	TriTryp ID	Description
P86938	Tb927.11.13640	J-binding protein 1 (JBP1)
Q57UB5	Tb927.5.3510	structural maintenance of chromosome 3 (SMC3)
Shared between SET27, CSD1 and JBP2
UniProt ID	TriTryp ID	Description
Q38BT9	Tb927.10.3070	hypothetical protein
Shared between PHD6, PBP1 and PWWP1
UniProt ID	TriTryp ID	Description
Q587H6	Tb927.2.2670	histone H4 variant (H4.V)
Q386P3	Tb927.11.2670	Nucleoporin NUP59
Q580T8	Tb927.3.5370	hypothetical protein
Q38BV7	Tb927.10.2880	Voltage-dependent calcium channel subunit
Q38A96	Tb927.10.8780	AAA domain containing protein
Q38EU8	Tb927.9.6310	ABC transporter
Q6Q833	-	Cytosolic leucyl aminopeptidase
Q384Y9	Tb927.11.6810	tubulin-tyrsoine ligase-like protein
Q57VD7	Tb927.5.1260	Sulfate transporter N-terminal domain with GLY motif/Sulfate transporter family
Q386J2	Tb927.11.3190	hypothetical protein
Q38BB2	Tb927.10.4890	zinc-finger of a C2HC-type
Q38DT1	Tb927.9.10920	Kinetoplastid kinetochore protein 3 (KKT3)
Q386Q1	Tb927.11.2590	Flagellum attachment zone protein 12 (FAZ12)
Shared between SET27 and CRD1
UniProt ID	TriTryp ID	Description
Q586X9	Tb927.2.3580	transcription elongation factor s-II (TFIIS2-1)
Shared between PHD6 and PWWP1
UniProt ID	TriTryp ID	Description
Q382Q9	Tb927.11.12720	hypothetical protein
Q383M7	Tb927.11.10520	Kinetoplastid kinetochore protein 2 (KKT2)
Q57V66	Tb927.3.3200	Domain of unknown function (DUF4586)
Q57VN9	Tb927.8.1150	Kinetoplastid kinetochore protein 9 (KKT9)
Q384B8	Tb927.11.9100	Domain of unknown function (DUF4586)
Q389T1	-	histone H2B
Q584J5	Tb927.4.5110	Kinetoplastid kinetochore protein 8 (KKT8)
Q381K6	Tb927.11.15800	Cytokinesis initiation factor 1 (CIF1)
Q582M3	Tb927.7.6360	histone H2A variant Z (H2A.Z)
Q580R3	Tb927.3.5620	Facilitates chromatin transcription complex subunit SPT16
Q384T7	Tb927.11.7280	DNA-direcetd RNA polymerase II, subunit 9 (RPB9)
Q387E7	Tb927.11.1030	Kinetoplastid kinetochore protein 7 (KKT7)
Q388G3	Tb927.10.14390	FACT complex subunit POB3
Q38A04	-	RNA-editing-associated protein 1
Q57V00	Tb927.7.2110	Kinetoplastid kinetochore protein 11 (KKT11)
Q580Y8	Tb927.8.3680	Kinetoplastid kinetochore protein 4 (KKT4)
Q57YA3	-	histone H2A
Q57VT6	Tb927.7.900	hypothetical protein
Q38DK9	Tb927.9.11850	structural maintenance of chromosome 1 (SMC1)
Q57Z31	-	histone H4
Q582U7	Tb927.3.2340	Peroxisome biogenesis protein 2 (PEX2)
Q57Y65	Tb927.7.6640	hypothetical protein
Q38FZ1	Tb927.9.1560	DnaJ domain containing protein (J73)
Q586Z9	Tb427.06.4330	hypothetical protein
Q385Y9	Tb927.11.4280	hypothetical protein
Q387X7	Tb927.10.15350	histone H3 variant V (H3.V)
Q57YJ5	Tb927.8.5940	hypothetical protein
Q38AX3	Tb927.10.6330	Kinetoplastid kinetochore protein 1 (KKT1)
Q57TT0	Tb927.8.6830	kinesin
Q38A92	Tb927.10.8820	hook complex protein
Q57WH0	Tb927.7.3550	cytoskeleton associated protein (WCB)
Q386T9	Tb927.11.2200	DNA-directed RNA polymerase II (RPB11)
Q384T0	Tb927.11.7350	histone H2B variant V (H2B.V)
Q581S0	Tb927.4.1610	Tripartite attachment complex 40 (TAC40)
Shared between PBP1 and PWWP1
UniProt ID	TriTryp ID	Description
Q38AJ4	Tb927.10.7700	ATP-binding cassette protein subfamily G (ABCG)
Q4GYH2	Tb927.1.4050	Ser/Thr protein phosphatase
Q581R3	Tb927.4.1680	ZFP family member (ZC3H10)
Q384A0	Tb927.11.9290	Flagellum attachment zone protein 20 (FAZ20)
Q386T4	Tb927.11.2250	conserved protein, unknown function
Q383I9	Tb927.11.10900	Component of motile flagella 9 (CMF9)
Q389M5	-	hypothetical protein
Q38BK8	Tb927.10.3920	hypothetical protein
Q57XS0	Tb927.7.7000	hook complex protein
Q38AJ5	Tb927.10.7690	Component of motile flagella 4 (CMF4)
Q38D98	Tb927.9.13240	hypothetical protein
Q57WR9	Tb927.7.1310	hypothetical protein
Q383Y5	Tb927.11.9440	Component of motile flagella 63 (CMF63)
Q580Q1	Tb927.4.5340	Flagellum attachment zone protein 11 (FAZ11)
Q57ZN8	Tb927.5.1690	hypothetical protein
Q582N5	Tb927.3.5020	Flagellar Member 6 (FLAM6)

### Sheet: SET27 unique interactors
Supplemental Table S2. Shared and unique interactors of affinity selected YFP-tagged proteins in BF T. brucei
SET27 unique interactors
UniProt ID	TriTryp ID	Description
Q586H7	Tb927.6.5050	V-type ATPase, C subunit
Q388E9	Tb927.10.14530	19S proteasome non-atpase subunit 8
Q38E40	Tb927.9.9550	hypothetical protein
Q38C86	Tb927.10.1550	proteasome regulatory non-ATP-ase subunit 5
Q38EP6	Tb927.9.6920	hypothetical protein
Q57Z72	Tb927.5.3210	small ubiquitin-related modifier
Q57VC7	Tb927.5.1360	nucleoside 2-deoxyribosyltransferase
Q57W24	Tb927.5.790	casein kinase I isoform 1
Q389E6	Tb927.10.11960	hypothetical protein

### Sheet: CRD1 unique interactors
Supplemental Table S2. Shared and unique interactors of affinity selected YFP-tagged proteins in BF T. brucei
CRD1 unique interactors
UniProt ID	TriTryp ID	Description
Q57YU2	Tb927.8.7400	RNA polymerase IIA largest subunit (RPB1)
Q38FV1	Tb927.9.2070	hypothetical protein
Q387L4	Tb927.11.370	repressor activator protein 1 (RAP1)
Q580S5	Tb927.3.5500	DNA-directed RNA polymerase II subunit 3 (RPB3)

### Sheet: CSD1 unique interactors
Supplemental Table S2. Shared and unique interactors of affinity selected YFP-tagged proteins in BF T. brucei
CSD1 unique interactors
UniProt ID	TriTryp ID	Description
Q57WL5	Tb927.8.8150	C2 domain containing protein

### Sheet: PHD6 unique interactors
Supplemental Table S2. Shared and unique interactors of affinity selected YFP-tagged proteins in BF T. brucei
PHD6 unique interactors
UniProt ID	TriTryp ID	Description
Q387G6	Tb927.11.840	sodium/hydrogen exchanger
Q581S1	Tb927.4.1600	AAA domain containing protein
Q385P1	Tb927.11.5270	ubiquitin carboxyl-terminal hydrolase
Q57XY9	Tb927.3.1560	TRF-Interacting Factor 2 (TIF2)
Q57XU4	Tb927.7.7240	leucine-rich repeat protein (LRRP)
Q580V3	Tb927.3.5220	hypothetical protein
Q38BC4	Tb927.10.4770	phosphatidylinositol-4-phosphate 5-kinase
Q38DX7	Tb927.9.10350	Snf7
Q386B1	-	hypothetical protein
Q580D2	Tb927.4.1040	hypothetical protein
Q388H0	Tb927.10.14320	Flagellum attachment zone protein 9 (FAZ9)
Q38AY3	Tb927.10.6230	MORN repeat containing protein
Q580F6	Tb927.8.1680	Kinetoplastid kinetochore protein 12 (KKT12)
Q38FE2	Tb927.9.3930	hypothetical protein
Q57YN7	Tb927.8.6360	SPRY domain containing protein
Q38DC0	Tb927.9.12990	hypothetical protein
Q57XU5	Tb927.7.7250	Ankyrin repeats (3 copies)
Q583H5	Tb927.4.3810	DNA-directed RNA polymerase II subunit 2 (RPB2)
Q388G8	Tb927.10.14340	hypothetical protein
Q581A8	Tb927.8.3880	hypothetical protein
Q583D4	Tb927.4.4490	Multidrug resistance protein E
Q383J7	Tb927.11.10820	Casein kinase II subunit beta
Q38AG8	Tb927.10.7960	hypothetical protein
Q381D9	Tb927.11.16470	SUMO-interacting motif-containing protein
Q38A76	Tb927.10.8980	hypothetical protein
Q385W2	Tb927.11.4550	Domain of unknown function (DUF4200)
Q383E9	Tb927.11.11290	heat shock protein 70 (HSP70.c)
Q580X9	Tb927.8.3590	hypothetical protein
Q388K3	Tb927.10.13960	paralyzed flagella protein 20 (PF20)
Q38B88	Tb927.10.5140	Mitogen-activated protein kinase 6 (MPK6)
Q38BX8	Tb927.10.2670	hypothetical protein
Q584K2;Q57YU1	-	protein phosphatase 1
Q57XG4	Tb927.8.2250	Fungal tRNA ligase phosphodiesterase domain containing protein
Q38FB5	Tb927.9.4250	hypothetical protein
Q585L9	Tb927.6.1920	hypothetical protein
Q586U9	Tb927.2.4280	kinetoplastid-specific dual specificity phosphatase
P17545	-	DNA-directed RNA polymerase II subunit RPB1-B
Q388S2	-	hypothetical protein
O15883;Q38DN9	-	60S ribosomal protein
Q57UC0	Tb927.5.3460	Flagellum attachment zone protein 16 (FAZ16)
Q38BI0	Tb927.10.4200	Kinetoplastid kinetochore protein 24 (KKT24)
Q57ZH0	Tb927.7.5190	hypothetical protein
Q57WE6	Tb427.07.3310	Radial spoke head 1 homolog
Q388E2	Tb927.10.14610	leucine-rich repeat protein (LRRP)
Q57YR3	Tb927.8.7060	hypothetical protein
Q389D9	Tb927.10.12030	hypothetical protein
Q386M3	Tb927.11.2880	Kinesin (KIN-A)
Q385G3	Tb927.11.6050	Flagellar-associated PapD-like
Q4GYJ5	Tb927.1.3820	ATP synthase subunit
Q38BR6	Tb927.10.3310	Component of motile flagella 76b (CMF76b)
Q386Y7	Tb927.11.1670	cysteine desulfurase (NFS)
Q57W57	Tb927.5.1120	Phage tail fibre repeat
Q38CF5	Tb927.10.850	hook complex protein
Q57XR0	Tb927.7.6900	Sister chromatid cohesion protein 1 (SCC1)
Q38B58	Tb927.10.5460	60S ribosomal protein L24
Q38B18	Tb927.10.5860	hypothetical protein
Q38BV0	-	hypothetical protein
Q57YB6	Tb927.7.3060	Tripartite Attachment Complex Protein 42 (TAC42)
Q38CG8	Tb927.10.720	Flagellum attachment zone protein 24 (FAZ24)
Q388L3	Tb927.10.13860	GPI-anchor transamidase subunit 8 (GPI8)
Q57ZR3	Tb927.5.1940	hypothetical protein
Q580Z9	Tb927.8.3790	paraflagellar rod component (PFC2)
Q585C6	Tb927.6.1210	Kinetoplastid kinetochore protein 6 (KKT6)
Q57YB7	Tb927.7.3070	UAA transporter family
Q381U0	Tb927.11.14950	zinc finger protein 2 (ZFP2)
Q38AT9	Tb927.10.6670	dynein light chain
Q383P6	Tb927.11.10330	regulator of chromosome condensation 1-like protein (RCCP)
Q57X47	Tb927.5.4570	Flagellum adhesion protein 3 (FLA3)
Q384Y7	Tb927.11.6830	Domain of unknown function(DUF2779)
Q57XV3	Tb927.3.1200	hypothetical protein
Q584K5;Q57YU4	-	Flagellum attachment zone protein
Q382B6	-	conserved protein
Q38E89	Tb927.9.8950	metallo- peptidase, Clan M- Family M48
Q387B6	Tb927.11.1360	zinc-finger of a C2HC-type (TZP62.5)
Q38DI2	Tb927.9.12170	leucine-rich repeat protein (LRRP)
Q38B68	Tb927.10.5350	dynein heavy chain
Q57XF8	Tb927.8.2310	(H+)-ATPase G subunit
Q382L8	Tb927.11.13180	Present in the outer mitochondrial membrane proteome 10 (POMP10)
Q38BT0	Tb927.10.3160	hypothetical protein
Q38E83	Tb927.9.9060	Lsm12 protein
Q386Y4	Tb927.11.1700	hypothetical protein
Q388B1	Tb927.10.14950	Zinc finger CCCH domain-containing protein 40 (ZC3H40)
Q388D4	Tb927.10.14700	hypothetical protein
Q582N9	Tb927.3.4970	hypothetical protein
Q585J9	Tb927.4.3490	DNA-directed RNA polymerases II and III subunit RPB6
Q38B61	Tb927.10.5430	Flagellar C1a complex subunit C1a-32

### Sheet: PBP1 unique interactors
Supplemental Table S2. Shared and unique interactors of affinity selected YFP-tagged proteins in BF T. brucei
PBP1 unique interactors
UniProt ID	TriTryp ID	Description
Q38F06	Tb927.9.5490	cation transporter
Q95PL4	-	multidrug resistance protein E
Q57W13	Tb927.8.4220	hypothetical protein
Q38AU6	Tb927.10.6600	Kinetoplastid kinetochore protein 23 (KKT23)
Q387C9	Tb927.11.1230	hypothetical protein
Q57YE9	Tb927.8.820	VID27 cytoplasmic protein
Q587G2	Tb927.2.3020	Component of motile flagella 76 (CMF76)
Q387T9	Tb927.10.15750	Tripartite attachment complex protein 197 (p197)
Q389Z2	Tb927.10.9840	chaperone protein DnaJ (J33)
Q388W2	Tb927.10.12840	mitochondrial carrier protein (MCP12)

### Sheet: PWWP1 unique interactors
Supplemental Table S2. Shared and unique interactors of affinity selected YFP-tagged proteins in BF T. brucei
PWWP1 unique interactors
UniProt ID	TriTryp ID	Description
Q38E67	Tb927.9.9230	hypothetical protein
Q38AM8	Tb927.10.7350	hypothetical protein
Q381S3	Tb927.11.15120	hypothetical protein
Q584K5;Q57YU4	-	Flagellum attachment zone protein
Q580T2	Tb927.3.5430	hypothetical protein
Q582V4	Tb927.3.2410	Peroxisome biogenesis factor 10 (PEX10)
Q38DR1	Tb927.9.11140	hypothetical protein
Q38FH5	Tb927.9.3560	hypothetical protein
Q583W6	Tb927.4.2890	hypothetical protein
Q57XC7	Tb927.8.2620	SUMO-interacting motif-containing protein
Q57X85	Tb927.7.4690	hypothetical protein
Q388Z4	-	kinesin
Q57XA3	Tb927.7.4870	hypothetical protein
Q384I0	Tb927.11.8390	hypothetical protein
Q38EE7	Tb927.9.8160	chaperone protein DnaJ (J11)
Q26677	-	Flagellar calcium-binding protein TB-1.7G
Q386N3	Tb927.11.2770	hypothetical protein
B3GVP4	-	VSG 427-8=VSG MITat 1.8
Q383L7	Tb927.11.10620	hypothetical protein
Q38D28	Tb927.9.14290	Cytokinesis initiation factor 2 (CIF2)
Q57XM9	Tb927.7.2450	SUMO-interacting motif-containing protein
Q385K8	Tb927.11.5600	Archaic Translocase of outer membrane 14 kDa subunit (ATOM14)
Q381H7	Tb927.11.16090	Outer dynein arm docking complex protein 2
Q57YY8	Tb927.8.3250	dynein heavy chain
Q57W67	Tb927.8.3060	metallo-peptidase, Clan MF, Family M17
Q38AP0	Tb927.10.7230	Flagellar Member 1 (FLAM1)
Q38C79	Tb927.10.1620	phosphoserine/threonine/tyrosine-binding protein
Q4FKP3	Tb927.10.4310	prohibitin 2 (PHB2)
Q387S9	Tb927.10.15850	Peroxisome biogenesis factor 12 (PEX12)
Q57XW2	Tb927.3.1290	cullin 4B
Q586D0	Tb927.2.5760	Flagellar Member 8 (FLAM8)
Q586Q4	Tb927.2.4520	hypothetical protein
Q586H5	Tb927.6.5030	Component of motile flagella protein 46 (CMF46)
Q57U69	Tb927.5.3970	adenylate kinase (ADKE)
Q580Y3	Tb927.8.3630	folate transporter
Q388V4	-	Flagellum attachment zone protein 18 (FAZ18)
Q580U8	Tb927.3.5270	DNA-directed RNA polymerases II subunit (RPB4)
Q57UW5	Tb927.8.4870	Component of motile flagella 6 (CMF6)
Q388E6	Tb927.10.14570	kinesin motor domain containing protein
Q38EE1	-	hypothetical protein
Q57W72	Tb927.8.3010	hook complex protein
Q38FX8	Tb927.9.1710	hypothetical protein
Q57VI3	Tb927.7.6280	Domain of unknown function (DUF3508)
Q384Q9	Tb927.11.7470	hypothetical protein
Q386C6	Tb927.11.3880	actin (TRYPARP)
Q57Y68	Tb927.7.6610	hypothetical protein
Q382S5	Tb927.11.12560	hypothetical protein
Q57UX1	Tb927.8.4810	prohibitin 1 (PHB1)
Q38B80	Tb927.10.5230	ADP-ribosylation factor-like protein 13
Q57WY5	Tb927.3.1020	Flagellum attachment zone protein 13 (FAZ13)
Q38CI4	Tb927.10.560	40S ribosomal proteins S11
Q38FW0	-	hypothetical protein
Q386I2	Tb927.11.3290	Tripartite attachment complex protein 166 (p166)
Q4GYE4	Tb927.1.4340	hypothetical protein
Q38AE6	Tb927.10.8180	hypothetical protein
Q38B41	Tb927.10.5630	hypothetical protein
Q57X11	Tb927.8.5710	recombination initiation protein NBS1
Q580B5	-	dynein heavy chain
Q57WX6	Tb927.3.930	dynein heavy chain
Q38FX9	Tb927.9.1700	btb/poz domain containing protein
Q389U0	Tb927.10.10290	hypothetical protein
Q583L9	Tb927.6.3150	Hydin
Q38F31	Tb927.9.5220	conserved protein
Q586M2	Tb927.2.2510	Mitochondrial outer membrane protein porin 1
Q57YM4	Tb927.8.6230	hypothetical protein
Q38FF7	Tb927.9.3760	Nucleoporin GLE2
Q57VP6	Tb927.8.1080	Centrin-2
Q57U64	Tb927.8.7790	zinc finger domain, LSD1 subclass

### Sheet: JBP2 unique interactors
Supplemental Table S2. Shared and unique interactors of affinity selected YFP-tagged proteins in BF T. brucei
JBP2 unique interactors
UniProt ID	TriTryp ID	Description
Q26720	-	Antigen 5; Expression site-associated gene 5 (ESAG5) protein
D6XLL1	Tb927.8.4770	small GTP-binding protein Rab18
Q580S0	Tb927.3.5550	intraflagellar transport protein 27 (IFT27)
Q38CK3	Tb927.10.350	protein kinase PK4 (BBP59)
