## Supplemental Table S3 for "The SPARC complex defines RNAPII promoters in *Trypanosoma brucei*"

### Sheet: Supplemental Table S2
Supplemental Table S3. Differentially expressed mRNAs in set27D/D vs WT
Cut-offs used to determine significant hits: fold change (FC) > 2 or <-2 and false discovery rate (FDR) < 0.01.
Gene ID	Chromosome	log2 FC (set27D/D vs WT)	-log10 FDR	Description	Ortholog in the TREU927 strain
Tb427v9_001490500	Chr9_core_Tb427v9	-6.44598	6.73344	SET27
Tb427v9_001196100	Chr8_5A_Tb427v9	8.97989	6.04292	VSG
Tb427v9_001326000	Chr9_3A_Tb427v9	9.12899	5.40157	VSG	Tb927.9.16200
Tb427v9_001196300	Chr8_5A_Tb427v9	8.62989	5.16352	VSG-1724
Tb427v9_001325700	Chr9_3A_Tb427v9	8.46282	4.68394	VSG
Tb427v9_001196200	Chr8_5A_Tb427v9	8.82978	3.74638	VSG
Tb427v9_000011200	Alternative_allele3_Tb427v9	8.17119	3.67708	VSG
Tb427v9_000903400	Chr5_core_Tb427v9	6.51325	3.56362	hypothetical protein
Tb427v9_001007500	Chr6_3B_Tb427v9	8.96486	3.56362	VSG
Tb427v9_000825900	Chr4_core_Tb427v9	9.29615	3.40345	hypothetical protein	Tb927.4.1210
Tb427v9_000011900	Alternative_allele3_Tb427v9	11.101	3.34081	VSG-350	Tb927.11.16180
Tb427v9_000177400	Chr10_core_Tb427v9	7.99273	3.34081	hypothetical protein	Tb927.10.6430
Tb427v9_001196600	Chr8_5A_Tb427v9	7.98644	3.34081	VSG-1190
Tb427v9_001325500	Chr9_3A_Tb427v9	8.07483	3.33198	hypothetical protein
Tb427v9_001340400	Chr9_3A_Tb427v9	7.57322	3.3307	VSG-1206
Tb427v9_000010700	Alternative_allele3_Tb427v9	8.68015	3.19153	VSG-502
Tb427v9_001196400	Chr8_5A_Tb427v9	7.61562	3.19079	VSG
Tb427v9_000473200	Chr11_core_Tb427v9	4.72942	3.1528	hypothetical protein	Tb927.11.12000
Tb427v9_000517200	Chr11_core_Tb427v9	8.34185	3.1528	hypothetical protein	Tb927.11.16180
Tb427v9_001325900	Chr9_3A_Tb427v9	8.4158	3.09808	UDP-Gal or UDP-GlcNAc-dependent glycosyltransferase	Tb927.9.16190
Tb427v9_001326600	Chr9_3A_Tb427v9	7.92434	3.08958	VSG-1581 (99.91% identity)
Tb427v9_000197700	Chr10_core_Tb427v9	6.82293	3.02893	hypothetical protein	Tb927.10.8340
Tb427v9_000628000	Chr1_core_Tb427v9	8.21081	2.99504	hypothetical protein	Tb927.1.910
Tb427v9_001325600	Chr9_3A_Tb427v9	8.71438	2.99504	VSG-3661
Tb427v9_001007000	Chr6_3B_Tb427v9	6.42924	2.99465	VSG-2153 (98.89% identity)
Tb427v9_000835500	Chr4_core_Tb427v9	4.32178	2.9587	hypothetical protein	Tb927.4.2090
Tb427v9_001220500	Chr8_5B_Tb427v9	7.58405	2.9587	VSG-1379
Tb427v9_001351000	Chr9_3A_Tb427v9	11.9954	2.9587	VSG-1967
Tb427v9_000029100	BES5_Tb427v9	2.51312	2.95016	ESAG5	Tb927.7.6860
Tb427v9_001351100	Chr9_3A_Tb427v9	12.2224	2.95016	VSG-3351 (99.81% identity); VSG-2355 (97.54% identity)
Tb427v9_000144200	Chr10_core_Tb427v9	5.13364	2.90863	hypothetical protein	Tb927.10.3050
Tb427v9_001101600	Chr7_core_Tb427v9	4.54689	2.90758	RNAseH (derived from ingi retrotransposable element)
Tb427v9_000023700	BES2_Tb427v9	2.26421	2.83199	ESAG5	Tb927.7.6860
Tb427v9_001325800	Chr9_3A_Tb427v9	8.05643	2.81869	VSG
Tb427v9_000011100	Alternative_allele3_Tb427v9	9.38315	2.81117	VSG-3629
Tb427v9_001101700	Chr7_core_Tb427v9	7.08275	2.79837	hypothetical protein
Tb427v9_001216300	Chr8_5A_Tb427v9	5.9138	2.74559	VSG-532
Tb427v9_000691000	Chr2_core_Tb427v9	5.23225	2.69417	hypothetical protein
Tb427v9_000695400	Chr2_core_Tb427v9	5.7822	2.69417	hypothetical protein	Tb927.2.5710
Tb427v9_000653400	Chr1_core_Tb427v9	4.57177	2.66092	hypothetical protein	Tb927.11.19020
Tb427v9_000885900	Chr5_3A_Tb427v9	10.5969	2.66092	VSG-462 (99.93% identity)
Tb427v9_000628100	Chr1_core_Tb427v9	9.82037	2.65512	hypothetical protein	Tb927.1.920
Tb427v9_001404500	Chr9_core_Tb427v9	5.14751	2.65382	VSG-813
Tb427v9_000645800	Chr1_core_Tb427v9	3.64888	2.59613	hypothetical protein	Tb927.1.2930
Tb427v9_001005300	Chr6_3B_Tb427v9	5.68865	2.59613	VSG-1242 (99.48% identity)
Tb427v9_000628200	Chr1_core_Tb427v9	5.73566	2.59558	hypothetical protein	Tb927.1.930
Tb427v9_000904300	Chr5_core_Tb427v9	5.60746	2.59558	hypothetical protein	Tb05.30F7.410
Tb427v9_001457100	Chr9_core_Tb427v9	3.14428	2.59558	hypothetical protein	Tb927.9.8930
Tb427v9_000903500	Chr5_core_Tb427v9	8.73259	2.56988	hypothetical protein
Tb427v9_000137300	Chr10_core_Tb427v9	4.86724	2.56621	hypothetical protein	Tb927.10.2450
Tb427v9_000517100	Chr11_core_Tb427v9	3.90042	2.56037	RNA-dependent DNA-polymerase; RNaseH (derived from ingi retrotransposable element)
Tb427v9_001442900	Chr9_core_Tb427v9	2.86984	2.56037	RNA-dependent DNA-polymerase (derived from ingi retrotransposable element)
Tb427v9_000653600	Chr1_core_Tb427v9	7.2675	2.55594	hypothetical protein	Tb927.1.3770
Tb427v9_000691100	Chr2_core_Tb427v9	1.98045	2.55594	hypothetical protein
Tb427v9_001326100	Chr9_3A_Tb427v9	10.416	2.55594	VSG
Tb427v9_001200200	Chr8_5A_Tb427v9	4.94968	2.53574	VSG-655 (99.93% identity)
Tb427v9_001430300	Chr9_core_Tb427v9	4.49101	2.50395	hypothetical protein	Tb927.9.4880
Tb427v9_001419000	Chr9_core_Tb427v9	6.3368	2.49992	hypothetical protein	Tb927.9.3240
Tb427v9_000950300	Chr6_3A_Tb427v9	9.02136	2.48343	VSG-440 (99.54% identity); VSG-1590 (95.15% identity)
Tb427v9_000645900	Chr1_core_Tb427v9	4.02859	2.44914	hypothetical protein	Tb927.1.2940
Tb427v9_000954900	Chr6_3A_Tb427v9	6.99615	2.44914	hypothetical protein
Tb427v9_001006400	Chr6_3B_Tb427v9	6.9786	2.44914	VSG
Tb427v9_001347700	Chr9_3A_Tb427v9	8.83957	2.44914	VSG
Tb427v9_001351600	Chr9_3A_Tb427v9	11.0655	2.44914	VSG-3154
Tb427v9_001404400	Chr9_core_Tb427v9	2.91309	2.43454	RNA-dependent DNA-polymerase; RNaseH (derived from ingi retrotransposable element)
Tb427v9_001464200	Chr9_core_Tb427v9	8.54268	2.43454	hypothetical protein	Tb927.9.9930
Tb427v9_001473700	Chr9_core_Tb427v9	8.71689	2.43454	hypothetical protein	Tb927.9.11200
Tb427v9_001351200	Chr9_3A_Tb427v9	11.3549	2.4117	VSG-515
Tb427v9_001007100	Chr6_3B_Tb427v9	6.93501	2.40669	VSG
Tb427v9_000627900	Chr1_core_Tb427v9	2.2426	2.37256	hypothetical protein	Tb927.1.900
Tb427v9_000805400	Chr4_3B_Tb427v9	8.64321	2.34135	VSG
Tb427v9_001209200	Chr8_5A_Tb427v9	6.02153	2.33015	VSG-2088
Tb427v9_000651100	Chr1_core_Tb427v9	3.83298	2.32821	hypothetical protein	Tb927.1.3590
Tb427v9_001326400	Chr9_3A_Tb427v9	6.85013	2.32821	VSG-463	Tb927.9.16250
Tb427v9_000954800	Chr6_3A_Tb427v9	7.7937	2.31664	hypothetical protein
Tb427v9_000121500	Chr10_core_Tb427v9	3.51981	2.31232	hypothetical protein	Tb927.10.1220
Tb427v9_001497800	Chr9_core_Tb427v9	3.09089	2.30501	SLACS retrotransposable element
Tb427v9_000751200	Chr3_core_Tb427v9	6.50107	2.27047	hypothetical protein
Tb427v9_001197500	Chr8_5A_Tb427v9	7.20029	2.25561	VSG-702 (98.12% identity)
Tb427v9_001209300	Chr8_5A_Tb427v9	5.40909	2.25561	hypothetical protein
Tb427v9_000010500	Alternative_allele3_Tb427v9	8.6505	2.23668	hypothetical protein
Tb427v9_001430200	Chr9_core_Tb427v9	4.13747	2.23668	hypothetical protein	Tb927.9.4870
Tb427v9_001092800	Chr7_5A_Tb427v9	3.78639	2.19828	hypothetical protein
Tb427v9_001418600	Chr9_core_Tb427v9	2.29281	2.19828	hypothetical protein	Tb927.9.3200
Tb427v9_000646000	Chr1_core_Tb427v9	1.79862	2.13896	hypothetical protein	Tb927.1.2950
Tb427v9_001007200	Chr6_3B_Tb427v9	6.87028	2.13018	VSG-693 (97.69% identity); VSG-3628 (95.96% identity)
Tb427v9_001130300	Chr7_core_Tb427v9	4.70617	2.13018	hypothetical protein	Tb927.7.3480
Tb427v9_001404800	Chr9_core_Tb427v9	8.28649	2.13018	VSG-1492 (95.44% identity)
Tb427v9_001327000	Chr9_3A_Tb427v9	4.01017	2.12703	VSG-475
Tb427v9_000433100	Chr11_core_Tb427v9	2.7868	2.12152	hypothetical protein	Tb927.11.7980
Tb427v9_001351300	Chr9_3A_Tb427v9	10.3444	2.10323	VSG-3662 (98.31% identity)
Tb427v9_001216200	Chr8_5A_Tb427v9	4.87018	2.07661	VSG-2010
Tb427v9_000751400	Chr3_core_Tb427v9	6.00129	2.04538	hypothetical protein
Tb427v9_001093200	Chr7_5A_Tb427v9	4.07434	2.04538	VSG-1300
Tb427v9_001324900	Chr9_3A_Tb427v9	4.97571	2.04538	VSG-3402
Tb427v9_001422800	Chr9_core_Tb427v9	2.72477	2.03786	RNA-dependent DNA-polymerase (derived from ingi retrotransposable element)
Tb427v9_001497900	Chr9_core_Tb427v9	4.39147	2.02605	SLACS retrotransposable element
